# Fast Local Alignment of Protein Pockets (FLAPP): A system-compiled program for large-scale binding site alignment

**DOI:** 10.1101/2022.07.13.499925

**Authors:** Santhosh Sankar, Naren Chandran Sakthivel, Nagasuma Chandra

## Abstract

Protein function is a direct consequence of its sequence, structure and the arrangement at the binding site. Bioinformatics using sequence analysis is typically used to gain a first insight into protein function. Protein structures, on the other hand, provide a higher resolution platform into understanding functions. As the protein structural information is increasingly becoming available through experimental structure determination and through advances in computational methods for structure prediction, the opportunity to utilize this data is also increasing. Structural analysis of small molecule ligand binding sites in particular provide a direct and more accurate window to infer protein function. However it remains a poorly utilized resource due to the huge computational cost of existing methods that make large scale structural comparisons of binding sites prohibitive. Here we present an algorithm called FLAPP that produces very rapid atomic level alignments. By combining clique matching in graphs and the power of modern CPU architectures, FLAPP aligns a typical pair of binding site binding sites at ~12.5 milliseconds using a single CPU core, ~ 1 millisecond using 12 cores on a standard desktop machine, and performs a PDB-wide scan in 1-2 minutes. We perform rigorous validation of the algorithm at multiple levels of complexity and show that FLAPP provides accurate alignments. We also present a case study involving vitamin B12 binding sites to showcase the usefulness of FLAPP for performing an exhaustive alignment based PDB-wide scan. We expect this tool will be invaluable to the scientific community to quickly align millions of site pairs on a normal desktop machine to gain insights into protein function and drug discovery for drug target and off-target identification, and polypharmacology.
