## Supplementary material for "Fast Local Alignment of Protein Pockets (FLAPP): A system-compiled program for large-scale binding site alignment": PerturbationAnalysis-Supplementary

### Sheet: Sheet1
PDB ID	Ligand	Molecular weight	LogP	Residue perturbation	Residue mutation	Ligand name
1EWJ	BLM	1416.56	-3.0669			Bleomycin A2
1JC9	NAG	205.208	-2.0051			N-acetyl-beta-D-glucosamine
1LWJ	ACG	791.746	-9.3218			Modified acarbose pentasaccharide
1M3X	PC1	578.758	8.8268			3-sn-Phosphatidylcholine
1M75	CAA	851.607	0.0068			Acetoacetyl Coenzyme A
1MZM	PLM	240.425	5.6666			Palmitic acid
1NV8	SAM	400.453	0.0099			S-Adenosylmethionine
1VF5	BCR	536.873	11.3718			Beta-carotene
2DRE	CLA	891.473	10.0187			Chlorophyll A
2HD4	ACY	60.052	0.0909			Acetic acid
2OLV	M0E	1145.91	-8.6608			Moenomycin
2Z65	E55	1313.66	14.393			Eritoran
3UPF	0BU	1043.08	11.9286			NF023 (P2X1 antagonist)
3V5U	OLC	358.556	5.1443			1-Oleoyl-R-glycerol
3WHC	ST9	1034	6.2892			Stearoyl Coenzyme A
4PYT	FAD	787.566	-2.3131			Flavin adenine dinucleotide
6EO0	BV8	1180.08	2.1993			Peptidylimidate intermediate of inhibitory compound 29
6J8M	TGL	879.384	17.4251			Tristearoylglycerol
6JY4	CDL	862.916	7.7962			Cardiolipin
