## Supplementary material for "Fast Local Alignment of Protein Pockets (FLAPP): A system-compiled program for large-scale binding site alignment": B12-Supplementary

### Sheet: Sheet1
PDB IDs containing proteins complexed with B12 that were used for the analysis
1DIO	3AO0	5C8A	6WH5
1E1C	3AUJ	5C8D	6WTE
1I9C	3BUL	5C8E	6WTF
1IWB	3CI1	5C8F	7KDX
1IWP	3CI3	5CJT	7KDY
1K7Y	3GAH	5CJU	7REQ
1K98	3GAI	5CJV	7RUU
1MMF	3GAJ	5CJW	7RUV
1REQ	3IV9	5REQ
1XRS	3IVA	5UL3
2BB5	3KOW	5UL4
2BB6	3KOX	5YRT
2BBC	3KOY	5YRV
2H9A	3KOZ	5YSH
2PMV	3KP0	5YSN
2REQ	3KP1	5YSR
2V3N	3KQ4	6D5K
2V3P	3REQ	6D5X
2XIJ	3WHP	6H9E
2XIQ	4C1N	6H9F
2YCL	4DJD	6OXC
3ABO	4DJE	6OXD
3ABQ	4R3U	6REQ
3ABR	4REQ	6WGS
3ANY	4XC6	6WGV

### Sheet: Sheet2
PDB IDs containing proteins complexed with B12 after removal of redundant sites (based on 95% sequence identity)
1DIO	3KQ4	7KDY
1I9C	3WHP
1IWB	4DJD
1IWP	4DJE
1MMF	4R3U
1XRS	5C8A
2BB5	5C8D
2H9A	5C8E
2PMV	5C8F
2REQ	5CJV
2V3P	5UL3
2XIJ	5UL4
2XIQ	5YRT
3ABO	5YSN
3ABQ	5YSR
3ABR	6D5X
3ANY	6H9E
3AUJ	6H9F
3CI1	6OXC
3CI3	6OXD
3GAH	6WGS
3GAI	6WGV
3GAJ	6WH5
3IV9	6WTE
3KOX	7KDX

### Sheet: Sheet3
Final list of PDB IDs containing proteins complexed with B12 ligand after clustering based on TM-Score > 0.5
1XRS
2H9A
2REQ
2V3P
3ANY
3IV9
3KOX
5C8A
5CJV
5YRT
6D5X
6WTE

### Sheet: Sheet4
PDB IDs from PocketDB with pockets that were similar to B12 binding pockets
1BMT
1CCW
1EEX
1MSK
1REQ
1RTY
1XRS
2BB5
2BB6
2IDX
2O2K
2PMV
2XIJ
2YXB
2ZHZ
3ABQ
3BUL
3I87
3KP1
3O0Q
3U27
3WHP
4FDZ
4JDC
4RAS
4XC6
